# Consciousness & Brain Functional Complexity in Propofol Anaesthesia

**DOI:** 10.1101/680447

**Authors:** TF Varley, A Luppi, I Pappas, L Naci, R Adapa, A Owen, DK Menon, EA Stamatakis

## Abstract

The brain is possibly the most complex system known to mankind, and its complexity has been called upon to explain the emergence of consciousness. However, complexity can take many forms: here, we investigate measures of algorithmic and process complexity in both the temporal and topological dimension, testing them on functional MRI data obtained from individuals undergoing various levels of sedation with the anaesthetic agent propofol, in two separate datasets. We demonstrate that the various measures are differently able to discriminate between levels of sedation, with temporal measures showing higher sensitivity. Further, we show that all measures are strongly related to a single underlying construct explaining most of the variance, as assessed by Principal Component Analysis, which we interpret as a measure of overall complexity of our data. This overall complexity was also able to discriminate between levels of sedation, supporting the hypothesis that consciousness is related to complexity - independent of how the latter is measured.
