## Supplementary material for "Consciousness & Brain Functional Complexity in Propofol Anaesthesia": Final Data A

Condition	Number	LZC	Samp_Ent	Hurst	Higuchi	PCA_Num	Alg_Conn	LZ_Graph	Propofol_Conc	Response_Time	Error_Rate
Awake	20	0.968166272	0.6639251807	0.7670103746	0.8753153231	32	519.15895506	373300	0	999.4903235294
Awake	21	0.9697607152	0.6733660075	0.7611628811	0.8852073747	31	499.417459328	377385	0	905.6095294118
Awake	8	0.9527704485	0.6283865115	0.7753570319	0.8321047266	26	313.536389251	372460	0	1207.0177333333
Awake	23	0.9763220205	0.6677220216	0.7669708078	0.8778682804	32	536.71523226	377550	0	1031.589
Awake	25	0.9723829563	0.6636947629	0.7658254883	0.8494010451	31	454.027851861	378405	0	967.1657435897
Awake	24	0.9749934193	0.6658466377	0.7646527083	0.8866777101	30	393.47424323	375360	0	1149.0386052632
Awake	19	0.9390822785	0.6514332546	0.7809528658	0.8504448429	30	428.856655656	369785	0	1230.7970555556
Awake	18	0.9739542226	0.6664115796	0.7627867497	0.8733391717	32	415.867761755	378960	0	1061.8503333333
Awake	14	0.9703022339	0.6571577618	0.7717507129	0.865114376	31	589.003028277	377270	0	845.5808157895
Awake	16	0.9857932123	0.6634454813	0.7548756771	0.8685310465	32	597.732292188	383645	0	1608.4175454546
Awake	17	0.9713157895	0.6805411418	0.7544200441	0.8735300773	31	476.612461612	374945	0	1043.2035
Awake	10	0.9422924901	0.6350363545	0.762393371	0.8481473866	1	419.588574453	365125	0	982.9672628571
Awake	5	0.9720390398	0.6762212405	0.7592259392	0.866012411	30	485.755157376	374245	0	1044.7382105263
Awake	2	0.9720464135	0.678602267	0.7432981325	0.8801671153	30	456.31924672	376000	0	1071.2360357143
Mild	20	0.9592427031	0.6475222409	0.777954308	0.8523598706	29	414.864638556	372315	407.6028056123	1051.177575
Mild	21	0.9568988173	0.6515884331	0.7641477461	0.8403218511	29	443.984672597	377030	479.8398689815	984.1228055556
Mild	8	0.9623287671	0.6550358568	0.7759083699	0.8632427965	26	442.282371047	378460	236.77	1370.8077692308
Mild	23	0.9755198737	0.6392011047	0.7794507238	0.8556247409	30	473.498712103	377690	442.2996281201	894.69925
Mild	25	0.9660347551	0.6430510748	0.7659150509	0.8597529151	30	492.24308036	378615	122.8173969647	923.1557894737
Mild	24	0.9583113456	0.6369356046	0.7801295213	0.85715131	29	330.388739137	374065	132.2241998725	1242.7516216216
Mild	19	0.9678693706	0.655684333	0.7722395141	0.8537198195	32	540.473067826	378490	407.1513701299	1191.3245
Mild	18	0.9626217426	0.6558733124	0.759730246	0.8827075005	29	396.837940316	375580	338.3603276816	1009.6143421053
Mild	14	0.9389473684	0.6546937742	0.7807539803	0.8872971957	29	474.024033073	372510	131.75	881.1106666667
Mild	16	0.9839684625	0.6728345308	0.7603199832	0.8743973353	32	549.991668977	382660	296.2	1089.3969722222
Mild	17	0.9683961022	0.6734288513	0.7540214458	0.8788477725	30	308.714997386	372230	108.6	1003.7846410256
Mild	10	0.9364619035	0.6502479985	0.770881797	0.8624270917	1	338.301038967	371425	368.565	1079.2539722222
Mild	5	0.9718346933	0.661303259	0.7651462509	0.856273579	31	468.534564205	377280	407.495	1078.9585833333
Mild	2	0.9526564966	0.6595337365	0.7633411884	0.8753232033	27	430.806951105	366595	124.675	1099.8248529412
Moderate	20	0.9180716544	0.6099174071	0.7758119278	0.8248065315	26	350.090446195	367500	913.97	1428.921
Moderate	21	0.9283267457	0.6307102096	0.7827384998	0.853091071	29	376.063695281	368360	594.48	1012.4255333333
Moderate	8	0.9597262437	0.6470883188	0.7732399018	0.8595866758	29	415.525997638	373130	490.05	1524.0758484849
Moderate	23	0.9484074757	0.6303611408	0.7841634666	0.830826141	28	254.488209038	372635	349.38	972.7145555556
Moderate	25	0.9749736565	0.6619602617	0.7630628209	0.876797752	30	436.022946111	377505	525.82	1029.1869166667
Moderate	24	0.9334389857	0.6118257659	0.7910163811	0.8351373377	26	304.470959661	370900	562.24	1272.2377142857
Moderate	19	0.9575757576	0.6264902033	0.7861445937	0.8468261623	30	447.891733957	377075	982.82	1747.468
Moderate	18	0.9403102814	0.6343734269	0.7762961138	0.8289931028	25	436.700096498	372505	909.36	1049.8008857143
Moderate	14	0.9054410988	0.6078877116	0.7917503777	0.8361575897	28	267.525760945	365630	620.8	1003.1331
Moderate	16	0.9823405377	0.6660544705	0.7622667321	0.8801330421	33	520.062755818	381310	157.75	1091.4370588235
Moderate	17	0.9600525624	0.6541188637	0.7677314296	0.8577392941	27	425.733530252	373965	427.85	1070.5841794872
Moderate	10	0.8765171504	0.5541825455	0.7929858103	0.8039960058	1	302.998741987	368515	1037.72	1285.8798
Moderate	5	0.9488126649	0.6693976119	0.7514727052	0.8664137054	30	335.419141293	375840	744.54	1245.6155714286
Moderate	2	0.905640485	0.5565069622	0.7912016525	0.7935349806	26	205.673936587	369165	448.98	987.0744694444
