## Supplementary material for "Consciousness & Brain Functional Complexity in Propofol Anaesthesia": Final Data B

Condition	LZC	SampEn	Hurst	Higuchi	PCA_Num	AlgConn	LZ_Graph
Awake	0.9696561025	0.6567895583	0.735248865	0.9870576953	47	5170.64332477	372360
Awake	0.9744150816	0.6586034999	0.7296410276	0.9788578365	47	5174.533829	375590
Awake	0.9653023412	0.6317680771	0.7536368435	0.9898769623	40	4653.34295438	371925
Awake	0.9868642641	0.68655852	0.7259791897	0.9900620349	51	6030.69988334	380680
Awake	0.9784656797	0.6691510479	0.7382157538	0.9885926331	47	5326.21446648	375940
Awake	0.9033620544	0.6105573192	0.7526091965	0.9459098295	41	2427.53586268	366935
Awake	0.9717314488	0.6759012175	0.7337341718	0.9923572352	48	4584.61358956	372670
Awake	0.9654474971	0.658737814	0.7432582272	0.9653068489	47	4520.23722544	371725
Awake	0.9794509011	0.6755656747	0.7345230307	0.9741557509	47	4747.48805908	375765
Awake	0.9738881402	0.6706845754	0.730879225	0.9912808539	48	4952.91636615	373830
Awake	0.9730730394	0.6589672331	0.7435120227	0.9796287587	43	5423.42608142	372325
Awake	0.9707267833	0.6620180868	0.7372818294	0.9828305396	47	4860.04831125	373610
Awake	0.9700437563	0.6536746827	0.737222117	0.9826515945	47	3934.11835346	370280
Awake	0.9637436762	0.6689691432	0.7307792536	0.9840641891	45	4459.85832765	369700
Awake	0.9654882155	0.6571116905	0.7361244558	0.9809822009	45	5337.96423507	367965
Awake	0.9634372367	0.652319662	0.7497740608	0.9831430429	43	3495.61856372	364485
Deep	0.9180466374	0.6185477537	0.750788381	0.8957495846	42	1505.8865421	361355
Deep	0.952027027	0.6408593648	0.7433057479	0.9383184531	42	3464.67114652	349830
Deep	0.9421613394	0.6566610126	0.7328319829	0.9624140323	43	2176.52814178	364790
Deep	0.9692827004	0.6716416554	0.7263054464	0.9925037005	48	4720.24464511	375480
Deep	0.9764071453	0.6612282424	0.732468504	0.9805664614	45	4781.79606316	373820
Deep	0.7881832113	0.5178906882	0.7867030846	0.8928973596	34	1537.56097722	358340
Deep	0.8811343182	0.607071474	0.7592678002	0.9697562508	37	3337.68919457	357940
Deep	0.9749663978	0.6660839918	0.7328145591	0.9757293815	47	4269.69422481	377105
Deep	0.9702020202	0.6380612762	0.7486709439	0.9720840052	42	5267.84957987	372755
Deep	0.8755115962	0.5996190712	0.7694820026	0.9651880137	32	3371.18012053	359105
Deep	0.9695747184	0.6310389003	0.7548719166	0.948545625	35	3955.89370781	372825
Deep	0.9490725126	0.6473420248	0.7608960577	0.9814962471	45	5206.45429984	364460
Deep	0.9729275265	0.6411375997	0.753026535	0.9688868237	38	5712.97417304	377335
Deep	0.9850218782	0.6852518892	0.7287193931	1.0048064851	35	4147.95657476	378840
Deep	0.9683395083	0.6606401831	0.7503524704	0.9740575298	42	5163.78101707	372955
Deep	0.9222710375	0.6409026379	0.7474975005	0.9866224702	43	1981.69025602	360075
